# Individually unique, fixed stripe configurations of *Octopus chierchiae* allow for photoidentification in long-term studies

**DOI:** 10.1101/2022.03.01.482473

**Authors:** Benjamin Liu, Leo Song, Saumitra Kelkar, Anna Ramji, Roy Caldwell

**Author notes:** Corresponding author: (LS). These authors contributed equally to this work (Benjamin Liu, Leo Song).

## Abstract

The Lesser Pacific Striped Octopus, *Octopus chierchiae*, is a small iteroparous octopus known to inhabit intertidal regions of the Pacific coast of Central America. Many details about its life history and ecology remain unknown. For apparently rare and delicate animals such as *O. chierchiae*, non-extractive sampling methods are necessary to study individuals and populations over time. After photographically documenting the physical development of 25 octopuses from hatching, we have concluded that *O. chierchiae* has individually unique stripe configurations that remain constant throughout their post-hatchling lifetimes. Furthermore, using photographs taken of animals in captivity on different dates over many months, we show that untrained volunteers can accurately identify whether or not a pair of images depicts the same individual octopus. These results demonstrate that laboratory-reared individuals could be identified via photographs taken at different points in their lifetimes, which suggests wild individuals can also be recognized and observed for longitudinal field studies. In addition, our results imply potential for photoidentification and community science to be used as non-extractive, non-intrusive sampling methods for future studies of wild *O. chierchiae*.
