## Supplementary material for "Individually unique, fixed stripe configurations of *Octopus chierchiae* allow for photoidentification in long-term studies": S3 Dataset. O. chierchiae Hatchling Weights

### Sheet: Sheet1
Clutch number	Mother ID	Hatch Date	Weight (g)	Notes
2	B	2018-11-16	0.0247
2	B	2018-11-16	0.0235
2	B	2018-11-16	0.0256
2	B	2018-11-16	0.0206
2	B	2018-11-17	0.0198
2	B	2018-11-17	0.0227
2	B	2018-11-17	0.021
2	B	2018-11-17	0.0192
2	B	2018-11-17	0.0168		Average hatchling weight(g)	0.0174304
2	B	2018-11-18	0.0188		minimum	0.0095
2	B	2018-11-18	0.018		maximum	0.0256
2	B	2018-11-18	0.0171
2	B	2018-11-18	0.0212
2	B	2018-11-18	0.0201
2	B	2018-11-19	0.0202
2	B	2018-11-19	0.0192
2	B	2018-11-19	0.0203
2	B	2018-11-19	0.0193
2	B	2018-11-19	0.0202
2	B	2018-11-19	0.0204
2	B	2018-11-19	0.023
2	B	2018-11-19	0.0158
3	A	2018-11-17	0.0176
3	A	2018-11-17	0.0156
3	A	2018-11-17	0.0173
3	A	2018-11-17	0.0175
4	A	2019-02-02	0.0161
4	A	2019-02-03	0.017
4	A	2019-02-03	0.021
4	A	2019-02-03	0.0156
4	A	2019-02-04	0.0226
4	A	2019-02-04	0.0199
4	A	2019-02-04	0.0225
4	A	2019-02-04	0.0206
4	A	2019-02-04	0.0236
4	A	2019-02-05	0.0131
4	A	2019-02-05	0.0191
4	A	2019-02-05	0.0125
4	A	2019-02-05	0.0179
4	A	2019-02-05	0.0139
4	A	2019-02-06	0.0184
4	A	2019-02-06	0.0177
4	A	2019-02-06	0.0119	inked during capture
4	A	2019-02-07	0.0181
4	A	2019-02-07	0.0157
4	A	2019-02-08	0.0164
4	A	2019-02-09	0.0168
4	A	2019-02-09	0.0174
4	A	2019-02-10	0.0163
4	A	2019-02-11	0.0156
5	B	2019-02-10	0.0169
5	B	2019-02-11	0.0156
5	B	2019-02-12	0.0199
5	B	2019-02-12	0.02
5	B	2019-02-12	0.0173
5	B	2019-02-12	0.0185
5	B	2019-02-12	0.0206
5	B	2019-02-12	0.0148
5	B	2019-02-12	0.0169
5	B	2019-02-13	0.0207
5	B	2019-02-13	0.0206
5	B	2019-02-13	0.0213
5	B	2019-02-13	0.0222
5	B	2019-02-13	0.0198
5	B	2019-02-13	0.0215
5	B	2019-02-13	0.0206
5	B	2019-02-13	0.0203
5	B	2019-02-13	0.0202
5	B	2019-02-13	0.019
5	B	2019-02-13	0.018
5	B	2019-02-14	0.0179
5	B	2019-02-14	0.0192
5	B	2019-02-14	0.0175
5	B	2019-02-14	0.019
5	B	2019-02-14	0.0182
5	B	2019-02-14	0.0176
5	B	2019-02-16	0.0201
5	B	2019-02-16	0.0211
5	B	2019-02-16	0.0153
5	B	2019-02-16	0.0201
5	B	2019-02-19	0.015
5	B	2019-02-19	0.0148
5	B	2019-02-19	0.0174
6	A	2019-04-12	0.0157
6	A	2019-04-13	0.0153
6	A	2019-04-13	0.0106
6	A	2019-04-13	0.012
6	A	2019-04-13	0.0178
6	A	2019-04-13	0.0095
6	A	2019-04-13	0.0133
6	A	2019-04-13	0.0112
6	A	2019-04-13	0.0113
6	A	2019-04-13	0.0119
6	A	2019-04-13	0.0114
6	A	2019-04-13	0.0126
6	A	2019-04-13	0.0183
6	A	2019-04-13	0.0172
6	A	2019-04-14	0.016
7	B	2019-05-01	0.017
7	B	2019-05-02	0.0148
7	B	2019-05-03	0.0184
7	B	2019-05-04	0.0207
7	B	2019-05-05	0.0163
7	B	2019-05-06	0.0164
7	B	2019-05-07	0.0189
7	B	2019-05-08	0.0133
7	B	2019-05-09	0.0161
7	B	2019-05-10	0.0188
7	B	2019-05-11	0.017
7	B	2019-05-12	0.02
7	B	2019-05-13	0.0172
7	B	2019-05-14	0.0182
7	B	2019-05-15	0.0169
7	B	2019-05-16	0.0151
7	B	2019-05-17	0.015
7	B	2019-05-18	0.0173
7	B	2019-05-19	0.0175
7	B	2019-05-20	0.0165
7	B	2019-05-21	0.0177
7	B	2019-05-22	0.0186
7	B	2019-05-23	0.0152
7	B	2019-05-24	0.0159
7	B	2019-05-25	0.014
8		2019-07-25	0.0177
8		2019-07-22	0.0237
8		2019-07-24	0.0208
9	a1	2019-11-12	0.0163	a1 is the daughter of A
9	a1	2019-11-12	0.0167
9	a1	2019-11-13	0.0163
9	a1	2019-11-13	0.0155
9	a1	2019-11-13	0.0141
9	a1	2019-11-13	0.0147
9	a1	2019-11-13	0.0164
9	a1	2019-11-13	0.0159
9	a1	2019-11-13	0.0168
9	a1	2019-11-13	0.0164
9	a1	2019-11-13	0.0168
9	a1	2019-11-13	0.016
9	a1	2019-11-14	0.0165
9	a1	2019-11-14	0.0192
9	a1	2019-11-14	0.0159
9	a1	2019-11-14	0.0159
10	a1	2020-02-03	0.0098
10	a1	2020-02-03	0.015
10	a1	2020-02-03	0.013
10	a1	2020-02-03	0.0134
10	a1	2020-02-03	0.0116
10	a1	2020-02-03	0.0153

### Sheet: Sheet2
							Mother ID: B(wild caught)				Mother ID: A(wild caught)					Mother ID: a1(f1 generation)	Grandmother ID: A			*Did not include the hatchling data from unidentified/unknown mothers at this moment
						Clutch #	Hatch Date	Hatchling Weight		Clutch #	Hatch Date	Hatchling Weight (g)			Clutch #	Hatch Date	Hatchling Weight (g)
						1	2018-11-16	0.0247		1	2018-11-17	0.0176			1	2019-11-12	0.0163
						1	2018-11-16	0.0235		1	2018-11-17	0.0156			1	2019-11-12	0.0167
						1	2018-11-16	0.0256		1	2018-11-17	0.0173			1	2019-11-13	0.0163
						1	2018-11-16	0.0206		1	2018-11-17	0.0175			1	2019-11-13	0.0155
						1	2018-11-17	0.0198							1	2019-11-13	0.0141
						1	2018-11-17	0.0227		2	2019-02-02	0.0161			1	2019-11-13	0.0147
						1	2018-11-17	0.021		2	2019-02-03	0.017			1	2019-11-13	0.0164
						1	2018-11-17	0.0192		2	2019-02-03	0.021			1	2019-11-13	0.0159
						1	2018-11-17	0.0168		2	2019-02-03	0.0156			1	2019-11-13	0.0168
						1	2018-11-18	0.0188		2	2019-02-04	0.0226			1	2019-11-13	0.0164
						1	2018-11-18	0.018		2	2019-02-04	0.0199			1	2019-11-13	0.0168
						1	2018-11-18	0.0171		2	2019-02-04	0.0225			1	2019-11-13	0.016
						1	2018-11-18	0.0212		2	2019-02-04	0.0206			1	2019-11-14	0.0165
						1	2018-11-18	0.0201		2	2019-02-04	0.0236			1	2019-11-14	0.0192
						1	2018-11-19	0.0202		2	2019-02-05	0.0131			1	2019-11-14	0.0159
						1	2018-11-19	0.0192		2	2019-02-05	0.0191			1	2019-11-14	0.0159
						1	2018-11-19	0.0203		2	2019-02-05	0.0125
						1	2018-11-19	0.0193		2	2019-02-05	0.0179			2	2020-02-03	0.0098
						1	2018-11-19	0.0202		2	2019-02-05	0.0139			2	2020-02-03	0.015
						1	2018-11-19	0.0204		2	2019-02-06	0.0184			2	2020-02-03	0.013
						1	2018-11-19	0.023		2	2019-02-06	0.0177			2	2020-02-03	0.0134
						1	2018-11-19	0.0158		2	2019-02-06	0.0119	inked during capture		2	2020-02-03	0.0116
										2	2019-02-07	0.0181			2	2020-02-03	0.0153
						2	2019-02-10	0.0169		2	2019-02-07	0.0157
						2	2019-02-11	0.0156		2	2019-02-08	0.0164
						2	2019-02-12	0.0199		2	2019-02-09	0.0168
						2	2019-02-12	0.02		2	2019-02-09	0.0174
						2	2019-02-12	0.0173		2	2019-02-10	0.0163
						2	2019-02-12	0.0185		2	2019-02-11	0.0156
						2	2019-02-12	0.0206
						2	2019-02-12	0.0148		3	2019-04-12	0.0157
						2	2019-02-12	0.0169		3	2019-04-13	0.0153
						2	2019-02-13	0.0207		3	2019-04-13	0.0106
						2	2019-02-13	0.0206		3	2019-04-13	0.012
						2	2019-02-13	0.0213		3	2019-04-13	0.0178
						2	2019-02-13	0.0222		3	2019-04-13	0.0095
						2	2019-02-13	0.0198		3	2019-04-13	0.0133
						2	2019-02-13	0.0215		3	2019-04-13	0.0112
						2	2019-02-13	0.0206		3	2019-04-13	0.0113
						2	2019-02-13	0.0203		3	2019-04-13	0.0119
						2	2019-02-13	0.0202		3	2019-04-13	0.0114
						2	2019-02-13	0.019		3	2019-04-13	0.0126
						2	2019-02-13	0.018		3	2019-04-13	0.0183
						2	2019-02-14	0.0179		3	2019-04-13	0.0172
						2	2019-02-14	0.0192		3	2019-04-14	0.016
						2	2019-02-14	0.0175
						2	2019-02-14	0.019
						2	2019-02-14	0.0182
						2	2019-02-14	0.0176
						2	2019-02-16	0.0201
						2	2019-02-16	0.0211
						2	2019-02-16	0.0153
						2	2019-02-16	0.0201
						2	2019-02-19	0.015
						2	2019-02-19	0.0148
						2	2019-02-19	0.0174
						3	2019-05-01	0.017
						3	2019-05-02	0.0148
						3	2019-05-03	0.0184
						3	2019-05-04	0.0207
						3	2019-05-05	0.0163
						3	2019-05-06	0.0164
						3	2019-05-07	0.0189
						3	2019-05-08	0.0133
						3	2019-05-09	0.0161
						3	2019-05-10	0.0188
						3	2019-05-11	0.017
						3	2019-05-12	0.02
						3	2019-05-13	0.0172
						3	2019-05-14	0.0182
						3	2019-05-15	0.0169
						3	2019-05-16	0.0151
						3	2019-05-17	0.015
						3	2019-05-18	0.0173
						3	2019-05-19	0.0175
						3	2019-05-20	0.0165
						3	2019-05-21	0.0177
						3	2019-05-22	0.0186
						3	2019-05-23	0.0152
						3	2019-05-24	0.0159
						3	2019-05-25	0.014
