## Supplementary material for "Individually unique, fixed stripe configurations of *Octopus chierchiae* allow for photoidentification in long-term studies": S7 Dataset. Dark Mantle Pattern Component Counts

### Sheet: Sheet1
Individual ID code	Dark Transverse Continuous Mantle Stripe	Dark Transverse Discontinuous Mantle Stripe	Dark Mantel Spot
#1	4	1
#2	5
#3	4
#4	5
#5	5
#6	5
#7	4	1
#8	4	1
#9	5
#10	5
#11	4
#12	5		1
#13	4	1	1
#14	5		1
#15	3		1
#16	5
#17	5
#18	4	1
#19	5
#20	5
#21	5		1
#22	5
#23	4
#24	5		1
#25	5
