## Supplementary material for "Individually unique, fixed stripe configurations of *Octopus chierchiae* allow for photoidentification in long-term studies": S9 Dataset. Survey Responses

### Sheet: Form responses 1
Timestamp	Score	1	2	3	4	5	6	7	8	9	10	11	12	13	14	15	16	17	18	19	20
2022-07-05 20:06:54	20	No Match	No Match	No Match	Match	Match	Match	No Match	No Match	No Match	No Match	No Match	No Match	No Match	Match	Match	No Match	Match	Match	Match	Match
2022-07-05 20:23:35	19	No Match	No Match	No Match	Match	Match	Match	No Match	No Match	No Match	Match	No Match	No Match	No Match	Match	Match	No Match	Match	Match	Match	Match
2022-07-05 20:25:26	20	No Match	No Match	No Match	Match	Match	Match	No Match	No Match	No Match	No Match	No Match	No Match	No Match	Match	Match	No Match	Match	Match	Match	Match
2022-07-05 20:28:45	19	No Match	No Match	No Match	Match	Match	Match	No Match	No Match	No Match	No Match	No Match	No Match	No Match	Match	Match	No Match	No Match	Match	Match	Match
2022-07-05 20:30:35	19	No Match	No Match	No Match	No Match	Match	Match	No Match	No Match	No Match	No Match	No Match	No Match	No Match	Match	Match	No Match	Match	Match	Match	Match
2022-07-05 20:42:36	19	No Match	No Match	No Match	Match	Match	Match	No Match	No Match	No Match	No Match	No Match	No Match	No Match	Match	Match	No Match	No Match	Match	Match	Match
2022-07-05 20:42:39	11	No Match	No Match	Match	Match	No Match	No Match	No Match	Match	Match	No Match	No Match	No Match	Match	Match	No Match	Match	Match	Match	No Match	Match
2022-07-05 21:02:34	20	No Match	No Match	No Match	Match	Match	Match	No Match	No Match	No Match	No Match	No Match	No Match	No Match	Match	Match	No Match	Match	Match	Match	Match
2022-07-05 21:06:07	16	Match	No Match	Match	Match	Match	Match	No Match	No Match	No Match	Match	No Match	Match	No Match	Match	Match	No Match	Match	Match	Match	Match
2022-07-05 22:04:04	20	No Match	No Match	No Match	Match	Match	Match	No Match	No Match	No Match	No Match	No Match	No Match	No Match	Match	Match	No Match	Match	Match	Match	Match
2022-07-06 14:52:58	17	No Match	No Match	No Match	Match	Match	No Match	No Match	No Match	No Match	No Match	No Match	No Match	Match	Match	No Match	No Match	Match	Match	Match	Match
2022-07-06 15:13:22	13	No Match	Match	Match	No Match	Match	Match	No Match	No Match	Match	Match	No Match	Match	No Match	No Match	Match	No Match	Match	Match	Match	Match
2022-07-06 19:11:54	20	No Match	No Match	No Match	Match	Match	Match	No Match	No Match	No Match	No Match	No Match	No Match	No Match	Match	Match	No Match	Match	Match	Match	Match
2022-07-06 19:15:46	20	No Match	No Match	No Match	Match	Match	Match	No Match	No Match	No Match	No Match	No Match	No Match	No Match	Match	Match	No Match	Match	Match	Match	Match
2022-07-06 22:39:14	18	No Match	No Match	No Match	No Match	Match	Match	No Match	No Match	No Match	No Match	No Match	No Match	No Match	Match	Match	No Match	No Match	Match	Match	Match
2022-07-06 22:39:35	18	No Match	No Match	No Match	Match	Match	No Match	No Match	No Match	No Match	Match	No Match	No Match	No Match	Match	Match	No Match	Match	Match	Match	Match
2022-07-06 22:42:54	15	Match	No Match	Match	Match	Match	Match	No Match	No Match	No Match	Match	No Match	No Match	No Match	Match	Match	No Match	No Match	No Match	Match	Match
2022-07-07 03:30:44	16	No Match	No Match	No Match	Match	No Match	Match	No Match	No Match	No Match	Match	No Match	No Match	No Match	Match	Match	Match	No Match	Match	Match	Match
2022-07-07 16:40:09	19	No Match		No Match	Match	Match	Match	No Match	No Match	No Match	No Match	No Match	No Match	No Match	Match	Match	No Match	Match	Match	Match	Match
2022-07-07 22:03:54	16	No Match	No Match	Match	Match	Match	Match	No Match	No Match	Match	No Match	No Match	Match	Match	Match	Match	No Match	Match	Match	Match	Match
2022-07-07 22:08:35	13	No Match	Match	Match	Match	Match	Match	No Match	No Match	No Match	Match	Match	Match	No Match	Match	Match	No Match	No Match	Match	No Match	Match
2022-07-08 18:24:15	18	No Match	No Match	No Match	Match	Match	Match	No Match	No Match	No Match	Match	No Match	Match	No Match	Match	Match	No Match	Match	Match	Match	Match
2022-07-08 21:03:22	9	Match	Match	Match	Match	Match	Match	Match	Match	Match	Match	Match	Match	Match	Match	Match	Match	Match	Match	Match	Match
2022-07-09 10:29:42	19	No Match	No Match	No Match	Match	Match	Match	No Match	No Match	No Match	No Match	No Match	No Match	No Match	Match	Match	No Match	No Match	Match	Match	Match
2022-07-09 10:57:20	20	No Match	No Match	No Match	Match	Match	Match	No Match	No Match	No Match	No Match	No Match	No Match	No Match	Match	Match	No Match	Match	Match	Match	Match
2022-07-09 11:16:19	16	No Match	No Match	Match	Match	Match	Match	No Match	No Match	No Match	No Match	No Match	No Match	No Match	No Match	Match	No Match	No Match	Match	No Match	Match
2022-07-09 11:45:52	17	No Match	No Match	Match	Match	Match	No Match	No Match	No Match	No Match	No Match	No Match	No Match	No Match	Match	Match	No Match	Match	Match	No Match	Match
2022-07-09 11:49:04	14	No Match	No Match	Match	Match	Match	No Match	No Match	No Match	No Match	Match	No Match	No Match	No Match	No Match	Match	No Match	No Match	Match	No Match	Match
2022-07-09 11:56:08	19	No Match	No Match	Match	Match	Match	Match	No Match	No Match	No Match	No Match	No Match	No Match	No Match	Match	Match	No Match	Match	Match	Match	Match
2022-07-09 18:11:30	15	No Match	No Match	Match	Match	Match	Match	No Match	No Match	Match	Match	No Match	Match	Match	Match	Match	No Match	Match	Match	Match	Match
2022-07-10 06:52:33	14	Match	No Match	No Match	Match	Match	No Match	No Match	Match	No Match	Match	No Match	Match	No Match	Match	Match	No Match	Match	No Match	Match	Match
2022-07-10 10:28:19	19	No Match	No Match	No Match	Match	Match	No Match	No Match	No Match	No Match	No Match	No Match	No Match	No Match	Match	Match	No Match	Match	Match	Match	Match
2022-07-10 16:09:13	15	Match	No Match	No Match	Match	Match	Match	No Match	No Match	No Match	Match	No Match	Match	Match	Match	Match	No Match	Match	No Match	Match	Match
2022-07-10 18:19:45	11	No Match	No Match	Match	No Match	Match	Match	Match	No Match	Match	Match	Match	No Match	No Match	No Match	Match	No Match	No Match	Match	No Match	Match
2022-07-16 20:20:53	11	No Match	Match	No Match	No Match	Match	Match	No Match	Match	No Match	Match	No Match	No Match	No Match	No Match	No Match	No Match	No Match	Match	No Match	No Match
2022-07-18 18:13:12	19	No Match	No Match	No Match	Match	Match	Match	No Match	No Match	No Match	No Match	No Match	No Match	No Match	Match	Match	No Match	No Match	Match	Match	Match
2022-07-21 15:00:09	16	Match	No Match	No Match	Match	Match	No Match	No Match	No Match	No Match	No Match	No Match	No Match	No Match	Match	Match	No Match	No Match	Match	No Match	Match
2022-07-22 08:10:06	20	No Match	No Match	No Match	Match	Match	Match	No Match	No Match	No Match	No Match	No Match	No Match	No Match	Match	Match	No Match	Match	Match	Match	Match
